# A chromosome-level assembly of the black tiger shrimp (*Penaeus monodon*) genome facilitates the identification of novel growth-associated genes

**DOI:** 10.1101/2020.05.14.096073

**Authors:** Tanaporn Uengwetwanit, Wirulda Pootakham, Intawat Nookaew, Chutima Sonthirod, Pacharaporn Angthong, Kanchana Sittikankaew, Wanilada Rungrassamee, Sopacha Arayamethakorn, Thidathip Wongsurawat, Piroon Jenjaroenpun, Duangjai Sangsrakru, Rungnapa Leelatanawit, Jutatip Khudet, Jasper J. Koehorst, Peter J. Schaap, Vitor Martins dos Santos, Frédéric Tangy, Nitsara Karoonuthaisiri

## Abstract

The black tiger shrimp (*Penaeus monodon*) is one of the most prominent farmed crustacean species with an average annual global production of 0.5 million tons in the last decade. To ensure sustainable and profitable production through genetic selective breeding programs, several research groups have attempted to generate a reference genome using short-read sequencing technology. However, the currently available assemblies lack the contiguity and completeness required for accurate genome annotation due to the highly repetitive nature of the genome and technical difficulty in extracting high-quality, high-molecular weight DNA in this species. Here, we report the first chromosome-level whole-genome assembly of *P. monodon*. The combination of long-read Pacific Biosciences (PacBio) and long-range Chicago and Hi-C technologies enabled a successful assembly of this first high-quality genome sequence. The final assembly covered 2.39 Gb (92.3% of the estimated genome size) and contained 44 pseudomolecules, corresponding to the haploid chromosome number. Repetitive elements occupied a substantial portion of the assembly (62.5%), highest of the figures reported among crustacean species. The availability of this high-quality genome assembly enabled the identification of novel genes associated with rapid growth in the black tiger shrimp through the comparison of hepatopancreas transcriptome of slow-growing and fast-growing shrimps. The results highlighted several gene groups involved in nutrient metabolism pathways and revealed 67 newly identified growth-associated genes. Our high-quality genome assembly provides an invaluable resource for accelerating the development of improved shrimp strain in breeding programs and future studies on gene regulations and comparative genomics.
