## Supporting Information Table S4 for "A chromosome-level assembly of the black tiger shrimp (*Penaeus monodon*) genome facilitates the identification of novel growth-associated genes"

### Sheet: S2-DEGs
Supporting Information Table S4. Differentially expressed genes between fast-growing shrimp and the slow-growing shrimp (Log2 fold-change>1 and p-value <0.05)
ID	Description	RNAseq: Log2 (fold change)	Real-time PCR: Log2 (fold change)	PCR validation	Remark
g2804	oplophorus-luciferin 2-monooxygenase non-catalytic subunit-like	-5.71086	-4.869	OLuc	_
g3751	c-type lectin (LdlrCTL)	-2.55047	-3.791	ctl	Newly identified genes
g27265	caspase-1-like	-2.39068	-2.963	casp1	_
g20854	elongation of very long chain fatty acids protein 4-like	-1.60412	-2.2657	elovl4	_
g27950	sodium/hydrogen exchanger 2 isoform X1	-1.1879	-1.857	nhe2	_
g13449	ficolin-1-like isoform X1	1.7568	1.11	fcn	_
g19648	integrin alpha-4-like	1.52811	1.3048	itga4	Newly identified genes
g19025	phospholipid phosphatase 2-like	1.19549	1.6508	plpp2	_
g4384	insulin-like growth factor 1 receptor	1.11129	1.8285	insr	Newly identified genes
g20993	glycerol-3-phosphate acyltransferase 3 isoform X2	1.72188	1.993	gpat3	_
g13243	lipase member H	1.41596	2.751	lip	_
g14302	nose resistant to fluoxetine protein 6-like	2.39912	2.901	nrf	Newly identified genes
g26426	serine/threonine-protein kinase N isoform X1	1.64461	3.1494	pkn1	Newly identified genes
g3963	transferrin-like	2.92831	3.2813	tf	Newly identified genes
g14235	heat shock 70 kDa protein cognate 4	6.01988	4.735	hsp70	_
g9922	myb-like protein AA	2.1836	_	_	Newly identified genes
g22076	leukocyte receptor cluster member 9-like	2.14188	_	_	Newly identified genes
g22740	xaa-Pro aminopeptidase 1-like	2.10383	_	_	Newly identified genes
g2075	putative transcription factor E2F7	1.9587	_	_	Newly identified genes
g5030	cytochrome P450 9e2-like isoform X3	1.93672	_	_	Newly identified genes
g26737	Rne/Rng family ribonuclease	1.89764	_	_	Newly identified genes
g16320	protein TMEPAI-like	1.79921	_	_	Newly identified genes
g6593	dual specificity protein phosphatase 10-like	1.74559	_	_	Newly identified genes
g125	protein sel-1 homolog 1 isoform X1	1.73133	_	_	Newly identified genes
g25787	katanin p60 ATPase-containing subunit A-like 2	1.67032	_	_	Newly identified genes
g343	mothers against decapentaplegic homolog 6	1.63333	_	_	Newly identified genes
g2784	RNA-directed DNA polymerase from mobile element jockey-like	1.61635	_	_	Newly identified genes
g8364	mucin-5AC-like	1.59295	_	_	Newly identified genes
g10495	acyl-CoA Delta(11) desaturase-like	1.5381	_	_	Newly identified genes
g24797	beta-1,4-glucuronyltransferase 1-like	1.46301	_	_	Newly identified genes
g6954	zinc metalloproteinase nas-4-like	1.44133	_	_	Newly identified genes
g14936	keratin-associated protein 10-6-like isoform X1	1.33933	_	_	Newly identified genes
g12399	stress response protein NST1-like isoform X1	1.29958	_	_	Newly identified genes
g12084	N-fatty-acyl-amino acid synthase/hydrolase PM20D1	1.28649	_	_	Newly identified genes
g20485	iodotyrosine deiodinase 1	1.25571	_	_	Newly identified genes
g15942	multidrug resistance-associated protein 1 isoform X4	1.2529	_	_	Newly identified genes
g15992	aldehyde dehydrogenase family 8 member A1-like isoform X2	1.24745	_	_	Newly identified genes
g21033	zinc finger protein 2 homolog isoform X1	1.2215	_	_	Newly identified genes
g23787	cellular retinoic acid-binding protein 1-like	1.2191	_	_	Newly identified genes
g26743	PPE family protein, partial [Colletotrichum tofieldiae]	1.21824	_	_	Newly identified genes
g18845	YSIRK signal domain/LPXTG anchor domain surface protein	1.1849	_	_	Newly identified genes
g2350	long-chain-fatty-acid--CoA ligase 4 isoform X1	1.17152	_	_	Newly identified genes
g18198	sterile alpha and TIR motif-containing protein 1 isoform X1	1.15946	_	_	Newly identified genes
g150	innexin inx2-like	1.14346	_	_	Newly identified genes
g14928	autotransporter outer membrane beta-barrel domain-containing protein	1.1412	_	_	Newly identified genes
g5999	facilitated trehalose transporter Tret1-like	1.1334	_	_	Newly identified genes
g24136	forkhead box protein L2-like	1.13228	_	_	Newly identified genes
g20524	organic cation transporter protein-like isoform X1	1.10651	_	_	Newly identified genes
g21886	activating transcription factor 3-like	1.06904	_	_	Newly identified genes
g15037	PI-PLC X domain-containing protein 1-like	1.0667	_	_	Newly identified genes
g1816	TBC1 domain family member 10A	1.04555	_	_	Newly identified genes
g20684	PAN2-PAN3 deadenylation complex subunit pan3-like	1.03685	_	_	Newly identified genes
g15061	UDP-glucuronosyltransferase 2B14-like	1.03626	_	_	Newly identified genes
g27056	serine/arginine repetitive matrix protein 2-like isoform X1	1.02917	_	_	Newly identified genes
g10525	amidohydrolase family protein	1.02056	_	_	Newly identified genes
g9437	platelet glycoprotein Ib alpha chain-like	1.01087	_	_	Newly identified genes
g11322	probable basic-leucine zipper transcription factor N isoform X2	1.00728	_	_	Newly identified genes
g26072	protein spinster-like isoform X3	-1.01642	_	_	Newly identified genes
g23755	AMP-binding protein	-1.0432	_	_	Newly identified genes
g26070	protein spinster isoform X2	-1.04866	_	_	Newly identified genes
g26676	transformation/transcription domain-associated protein	-1.09877	_	_	Newly identified genes
g16863	beta-1,3-glucan-binding protein precursor	-1.11419	_	_	Newly identified genes
g24001	xylosyltransferase oxt	-1.13659	_	_	Newly identified genes
g574	nascent polypeptide-associated complex subunit alpha	-1.15211	_	_	Newly identified genes
g8424	methionine synthase-like	-1.16519	_	_	Newly identified genes
g9607	putative inorganic phosphate cotransporter	-1.16979	_	_	Newly identified genes
g6183	methionine synthase reductase	-1.18623	_	_	Newly identified genes
g4218	membrane-bound transcription factor site-1 protease	-1.19363	_	_	Newly identified genes
g9494	4-coumarate--CoA ligase 1-like	-1.21521	_	_	Newly identified genes
g18832	clustered mitochondria protein homolog	-1.22283	_	_	Newly identified genes
g18410	S-phase kinase-associated protein 2 isoform X2	-1.47914	_	_	Newly identified genes
g9104	prominin-like protein isoform X2	-1.48144	_	_	Newly identified genes
g5881	retinol dehydrogenase 13-like	-1.55166	_	_	Newly identified genes
g3365	tctex1 domain-containing protein 2-like	-1.57129	_	_	Newly identified genes
g16585	Y+L amino acid transporter 2	-1.71024	_	_	Newly identified genes
g16417	apolipophorins-like	-2.08372	_	_	Newly identified genes
g13085	apolipoprotein D-like	3.77615	_	_	_
g28392	myosin-9-like isoform X2	3.3819	_	_	_
g25554	dnaJ protein homolog 1	3.37637	_	_	_
g2353	uncharacterized protein LOC113826423	3.30188	_	_	_
g665	heme-binding protein 2-like	3.09365	_	_	_
g24143	uncharacterized protein LOC113805857	2.91591	_	_	_
g27790	enniatin synthetase-like	2.90309	_	_	_
g24184	enniatin synthetase-like	2.78345	_	_	_
g6320	uncharacterized protein LOC113801276	2.77688	_	_	_
g6576	la-related protein 6	2.75732	_	_	_
g16787	uncharacterized protein LOC113817913	2.73742	_	_	_
g9768	anti-lipopolysaccharide factor-like	2.67422	_	_	_
g17417	serine protease easter-like isoform X2	2.66947	_	_	_
g7942	keratin, type I cytoskeletal 9-like isoform X2	2.54058	_	_	_
g28473	trichohyalin-like	2.52996	_	_	_
g27461	calcium-activated chloride channel regulator 1-like	2.50524	_	_	_
g20691	histone-lysine N-methyltransferase 2B-like	2.49837	_	_	_
g29066	mannan endo-1,4-beta-mannosidase-like	2.45425	_	_	_
g12013	venom carboxylesterase-6-like	2.43802	_	_	_
g8026	failed axon connections homolog	2.4055	_	_	_
g30757	hypothetical protein C7M84_018097	2.38026	_	_	_
g5116	uncharacterized protein LOC105833427 isoform X1	2.37351	_	_	_
g26993	uncharacterized protein LOC113818003	2.36791	_	_	_
g24029	uncharacterized protein LOC113820575	2.29971	_	_	_
g27460	calcium-activated chloride channel regulator 1-like	2.25963	_	_	_
g14304	nose resistant to fluoxetine protein 6-like	2.2397	_	_	_
g3064	laccase-4 isoform X2	2.23719	_	_	_
g27834	mitochondrial amidoxime reducing component 2-like	2.19056	_	_	_
g14296	UPF0389 protein CG9231-like	2.19054	_	_	_
g26540	waprin-Phi3-like	2.17771	_	_	_
g17110	serine protease inhibitor 88Ea-like	2.1774	_	_	_
g13131	FKBP-type peptidyl-prolyl cis-trans isomerase	2.15134	_	_	_
g28472	myosin heavy chain, cardiac muscle isoform-like	2.14702	_	_	_
g9766	anti-lipopolysaccharide factor-like	2.13951	_	_	_
g10312	anti-lipopolysaccharide factor-like	2.13771	_	_	_
g4911	heat shock 70 kDa protein cognate 4	2.10678	_	_	_
g9427	2-oxo-4-hydroxy-4-carboxy-5-ureidoimidazoline decarboxylase-like	2.07519	_	_	_
g24084	zinc metalloproteinase nas-4-like isoform X1	2.07363	_	_	_
g4165	uncharacterized protein K02A2.6-like	2.05253	_	_	_
g8573	protein jim lovell	2.02404	_	_	_
g12806	polyubiquitin 8-like isoform X1	2.01571	_	_	_
g19673	uncharacterized kinase-like protein D1044.1 isoform X4	1.99895	_	_	_
g31044	uncharacterized protein LOC113810182	1.99522	_	_	_
g24287	chymotrypsin BII-like	1.98573	_	_	_
g16754	---NA---	1.93439	_	_	_
g23975	anoctamin-8-like isoform X1	1.93072	_	_	_
g24455	AN1-type zinc finger protein 2A isoform X1	1.92891	_	_	_
g18192	ligand-gated ion channel 50-like	1.92015	_	_	_
g9778	sulfotransferase 1C4-like	1.8991	_	_	_
g11765	tubulin alpha-1 chain	1.87974	_	_	_
g15102	low density lipoprotein receptor adapter protein 1-like isoform X2	1.87834	_	_	_
g21937	hypothetical protein C7M84_012920	1.87542	_	_	_
g11637	waprin-Phi1-like isoform X1	1.85763	_	_	_
g20772	bestrophin homolog 17-like isoform X1	1.85413	_	_	_
g6470	uncharacterized protein LOC113813198	1.84418	_	_	_
g12166	---NA---	1.83461	_	_	_
g347	uncharacterized protein LOC113828997	1.82729	_	_	_
g23970	cytochrome P450 2L1-like	1.82113	_	_	_
g24280	chymotrypsin BII-like	1.80675	_	_	_
g22884	deoxyribonuclease I	1.80637	_	_	_
g26952	ADP-ribosylation factor 4	1.80093	_	_	_
g4364	ankyrin repeat domain-containing protein 12-like	1.79911	_	_	_
g10494	LysM peptidoglycan-binding domain-containing protein	1.79616	_	_	_
g31016	uncharacterized protein LOC113803197	1.7928	_	_	_
g29407	kunitz-type serine protease inhibitor HCRG1-like	1.7633	_	_	_
g2736	uncharacterized protein LOC113821215	1.76235	_	_	_
g7090	CCAAT/enhancer-binding protein	1.75833	_	_	_
g20246	C-type lectin domain family 17, member A-like	1.75287	_	_	_
g23600	alpha-amylase-like isoform X1	1.73722	_	_	_
g16136	protein rolling stone	1.73547	_	_	_
g31332	hypothetical protein C7M84_001400	1.72698	_	_	_
g8699	vitelline membrane outer layer protein 1-like	1.70733	_	_	_
g18909	uncharacterized protein LOC113805035	1.70695	_	_	_
g17096	serine/threonine-protein phosphatase CPPED1-like	1.70519	_	_	_
g17956	lysosomal aspartic protease	1.70331	_	_	_
g15309	phenoloxidase-activating factor 2-like	1.69131	_	_	_
g23486	balbiani ring protein 3-like	1.69037	_	_	_
g24159	chymotrypsin BI-like	1.6857	_	_	_
g5916	RNA polymerase II elongation factor Ell	1.68183	_	_	_
g25242	venom carboxylesterase-6-like	1.67783	_	_	_
g12110	decapping and exoribonuclease protein-like	1.6756	_	_	_
g23266	WAS/WASL-interacting protein family member 3-like	1.67543	_	_	_
g17834	50 kDa gamma-zein-like	1.6753	_	_	_
g4454	deleted in malignant brain tumors 1 protein-like	1.67447	_	_	_
g20783	rho-related BTB domain-containing protein 1 isoform X1	1.67052	_	_	_
g15069	zinc transporter ZIP1-like	1.64393	_	_	_
g8698	uncharacterized protein LOC113822215	1.62911	_	_	_
g25032	GNAT family N-acetyltransferase	1.62246	_	_	_
g24294	chymotrypsin BII-like	1.61457	_	_	_
g2127	---NA---	1.61443	_	_	_
g18756	failed axon connections homolog	1.61425	_	_	_
g25649	kunitz-type protease inhibitor 2	1.60904	_	_	_
g18137	uncharacterized protein LOC113802999	1.6001	_	_	_
g8553	sodium/hydrogen exchanger 7 isoform X5	1.58847	_	_	_
g18424	uncharacterized protein LOC113805453	1.57854	_	_	_
g9588	fibrinogen-like protein 1	1.57326	_	_	_
g28313	hemocyte protein-glutamine gamma-glutamyltransferase-like	1.56593	_	_	_
g29057	broad-complex core protein isoforms 1/2/3/4/5 isoform X3	1.56368	_	_	_
g25299	uncharacterized protein LOC113804027	1.56252	_	_	_
g24263	fructose-bisphosphate aldolase isoform X1	1.55947	_	_	_
g2076	ADP-ribosylation factor-like protein 4C	1.55718	_	_	_
g16999	leukocyte elastase inhibitor-like	1.55562	_	_	_
g6572	uncharacterized protein LOC100160904 isoform X2	1.54289	_	_	_
g3794	inverted formin-2 isoform X1	1.54081	_	_	_
g25144	protein patched homolog 3-like	1.53572	_	_	_
g22302	septin-9 isoform X3	1.52936	_	_	_
g24681	hypothetical protein	1.52636	_	_	_
g27457	sulfotransferase 1C4-like	1.51752	_	_	_
g17091	trypsin-3-like isoform X2	1.51261	_	_	_
g28470	myosin-9-like isoform X2	1.51207	_	_	_
g7804	wee1-like protein kinase	1.50748	_	_	_
g2875	auswaprin-a-like isoform X2	1.50477	_	_	_
g27089	cholinesterase 1-like	1.50186	_	_	_
g5646	solute carrier family 22 member 20-like	1.49959	_	_	_
g1105	uncharacterized protein LOC113801883 isoform X1	1.49008	_	_	_
g25853	uncharacterized protein LOC113819915	1.48933	_	_	_
g19224	disintegrin and metalloproteinase domain-containing protein 12	1.48784	_	_	_
g660	heme-binding protein 2-like	1.48726	_	_	_
g29142	ankyrin repeat protein	1.47664	_	_	_
g28747	cholinesterase 1-like	1.47397	_	_	_
g27221	uncharacterized protein LOC113822490	1.47084	_	_	_
g20623	hemocyanin C chain-like	1.46701	_	_	_
g8700	vitelline membrane outer layer protein 1 homolog	1.46295	_	_	_
g28466	chromosome partition protein Smc-like isoform X2	1.46254	_	_	_
g22674	serpin B11	1.45342	_	_	_
g6475	actin cytoskeleton-regulatory complex protein pan-1-like	1.45015	_	_	_
g2400	probable H/ACA ribonucleoprotein complex subunit 1	1.44611	_	_	_
g16691	NACHT, LRR and PYD domains-containing protein 9-like	1.44066	_	_	_
g2518	slit homolog 2 protein-like	1.44024	_	_	_
g6373	sorbitol dehydrogenase	1.44022	_	_	_
g18593	cytochrome P450 2L1-like	1.43573	_	_	_
g11040	uncharacterized protein LOC113824960, partial	1.43447	_	_	_
g9662	aldose reductase-related protein 2-like	1.43369	_	_	_
g24109	fatty acid hydroxylase domain-containing protein 2 isoform X1	1.42506	_	_	_
g29147	Krueppel-like factor 10	1.4231	_	_	_
g13351	ceramide synthase 6	1.41847	_	_	_
g17099	transcription factor AP-1-like	1.41203	_	_	_
g24714	glucose-induced degradation protein 4 homolog	1.41047	_	_	_
g3445	beta/gamma crystallin family protein	1.40341	_	_	_
g3896	uncharacterized protein LOC113805981	1.40078	_	_	_
g24958	protein charybde-like	1.39457	_	_	_
g21407	cystathionine beta-synthase-like isoform X1	1.38335	_	_	_
g28559	venom carboxylesterase-6-like	1.38087	_	_	_
g26439	dipeptidase 1	1.37853	_	_	_
g2428	cilia- and flagella-associated protein 251-like isoform X1	1.37764	_	_	_
g25855	uncharacterized protein LOC113807353	1.37694	_	_	_
g29629	hypothetical protein C7M84_015240	1.37224	_	_	_
g26573	heme-binding protein 2-like	1.37135	_	_	_
g1556	hemocyanin C chain-like	1.37115	_	_	_
g21719	uncharacterized protein LOC113811480	1.36142	_	_	_
g16718	L-lactate dehydrogenase-like	1.35646	_	_	_
g11836	uncharacterized protein LOC113810391	1.35433	_	_	_
g16003	estradiol 17-beta-dehydrogenase 8-like	1.35045	_	_	_
g23202	proline-rich receptor-like protein kinase PERK10	1.34865	_	_	_
g15779	FERM domain-containing protein 6-like	1.3471	_	_	_
g8404	repressed by EFG1 protein 1-like isoform X4	1.34479	_	_	_
g27864	lachesin isoform X1	1.34331	_	_	_
g23969	cytochrome P450 2L1-like	1.34227	_	_	_
g13863	---NA---	1.33866	_	_	_
g18188	death-associated inhibitor of apoptosis 2	1.33843	_	_	_
g23315	cytochrome P450 3A24-like isoform X3	1.33416	_	_	_
g5645	solute carrier family 22 member 20-like	1.33287	_	_	_
g12869	uncharacterized protein LOC113812021	1.33283	_	_	_
g11951	uncharacterized peptidase C1-like protein F26E4.3 isoform X2	1.33239	_	_	_
g6562	ubiquitin carboxyl-terminal hydrolase 37 isoform X1	1.32986	_	_	_
g13527	legumain	1.32686	_	_	_
g30559	amphiphysin isoform X2	1.32635	_	_	_
g3131	chitooligosaccharidolytic beta-N-acetylglucosaminidase-like	1.32062	_	_	_
g14283	la-related protein 6	1.32006	_	_	_
g11993	venom carboxylesterase-6-like	1.31902	_	_	_
g29428	---NA---	1.31666	_	_	_
g28761	cholinesterase 1-like	1.31349	_	_	_
g13663	RING finger protein 224	1.31	_	_	_
g9471	cytochrome P450 4V2	1.30926	_	_	_
g12438	uncharacterized protein LOC113828452	1.30337	_	_	_
g17531	PREDICTED: uncharacterized protein LOC108682752	1.29744	_	_	_
g10209	putative acyl-coenzyme A oxidase 3.2, peroxisomal	1.29287	_	_	_
g17254	exonuclease 3'-5' domain-containing protein 2	1.28863	_	_	_
g15160	facilitated trehalose transporter Tret1-like	1.28677	_	_	_
g11776	phage late control D family protein	1.27805	_	_	_
g3351	putative inorganic phosphate cotransporter isoform X2	1.27803	_	_	_
g26284	arginase-2, mitochondrial	1.27697	_	_	_
g12525	prostaglandin G/H synthase 2-like	1.26935	_	_	_
g6855	pancreatic lipase-related protein 2-like	1.26848	_	_	_
g18757	failed axon connections homolog	1.26738	_	_	_
g7547	G-protein coupled receptor Mth2-like	1.26561	_	_	_
g3986	mucin-3A-like	1.26519	_	_	_
g18829	DUF5011 domain-containing protein	1.26174	_	_	_
g14565	cysteine-rich motor neuron 1 protein	1.26156	_	_	_
g21887	hypothetical protein C7M84_007421	1.25918	_	_	_
g15727	steroid hormone receptor ERR1 isoform X2	1.25912	_	_	_
g12520	anti-lipopolysaccharide factor-like	1.2582	_	_	_
g18207	cryptochrome-1-like	1.25528	_	_	_
g16158	tripartite motif-containing protein 35-like	1.25453	_	_	_
g27408	heat shock protein beta-1-like	1.25165	_	_	_
g24504	uncharacterized protein LOC113829128	1.24882	_	_	_
g27402	uncharacterized protein LOC113810775	1.24807	_	_	_
g19182	T-complex protein 11-like protein 1 isoform X1	1.24603	_	_	_
g10993	phosphotriesterase-related protein	1.24542	_	_	_
g13331	Splicing factor, arginine/serine-rich 18	1.24507	_	_	_
g23971	cytochrome P450 2L1-like	1.24444	_	_	_
g31640	craniofacial development protein 2-like	1.24335	_	_	_
g10502	uncharacterized protein LOC113809290	1.23891	_	_	_
g6542	ran-binding protein 3 isoform X1	1.23218	_	_	_
g20519	protein croquemort-like isoform X2	1.23197	_	_	_
g7337	immediate early response gene 5-like protein	1.23101	_	_	_
g3332	uncharacterized protein LOC113807823	1.22985	_	_	_
g25936	---NA---	1.22955	_	_	_
g20992	glycerol-3-phosphate acyltransferase 3 isoform X2	1.22866	_	_	_
g27901	hypothetical protein T4E_5880, partial	1.22583	_	_	_
g18150	probable basic-leucine zipper transcription factor C	1.2257	_	_	_
g18855	caspase Dronc-like	1.21983	_	_	_
g19380	low-density lipoprotein receptor-like	1.21855	_	_	_
g6110	serine protease inhibitor dipetalogastin-like	1.21728	_	_	_
g19535	uncharacterized protein LOC113824131	1.21433	_	_	_
g9369	zinc finger protein 271-like isoform X1	1.21188	_	_	_
g22271	alpha-mannosidase 2C1	1.20676	_	_	_
g6351	insulin-like growth factor-binding protein-related protein 1	1.20245	_	_	_
g16377	uncharacterized protein LOC113805115	1.19671	_	_	_
g22947	soma ferritin-like	1.19516	_	_	_
g24682	hypothetical protein	1.18835	_	_	_
g11160	probable cytochrome P450 49a1	1.18509	_	_	_
g144	innexin inx2	1.18227	_	_	_
g24553	putative vacuolar protein sorting-associated protein TDA6 isoform X1	1.17877	_	_	_
g3558	protein charybde-like	1.17423	_	_	_
g23612	cathepsin B	1.17	_	_	_
g29666	---NA---	1.16997	_	_	_
g20690	xanthine dehydrogenase/oxidase	1.1687	_	_	_
g11418	ecdysone-inducible protein E75 isoform X4	1.16821	_	_	_
g328	microfibril-associated glycoprotein 4-like	1.16459	_	_	_
g30305	arfaptin-2	1.16376	_	_	_
g9096	glycine N-acyltransferase-like protein 3 isoform X2	1.15557	_	_	_
g8994	agmatinase, mitochondrial	1.14865	_	_	_
g266	uncharacterized protein LOC113810898	1.14326	_	_	_
g4774	uncharacterized protein LOC113826500	1.14271	_	_	_
g19323	calpain-A isoform X8	1.13919	_	_	_
g16004	estradiol 17-beta-dehydrogenase 8	1.13763	_	_	_
g6323	DUF946 domain-containing protein	1.13744	_	_	_
g1775	uncharacterized protein LOC113809022	1.13361	_	_	_
g20728	brain protein I3-like	1.12863	_	_	_
g5975	serine/threonine-protein phosphatase 6 regulatory ankyrin repeat subunit B-like	1.12774	_	_	_
g9118	uncharacterized protein LOC113818127 isoform X1	1.12731	_	_	_
g20247	uncharacterized protein LOC113829856	1.12584	_	_	_
g21716	uncharacterized oxidoreductase dhs-27-like	1.12239	_	_	_
g18660	forkhead box protein K2-like	1.12162	_	_	_
g28860	uncharacterized protein LOC113820961	1.11989	_	_	_
g5915	intracellular protein transport protein USO1-like isoform X2	1.11818	_	_	_
g13024	transmembrane protein 53 isoform X2	1.11545	_	_	_
g6494	guanine deaminase-like	1.11544	_	_	_
g17024	phenoloxidase 2	1.11472	_	_	_
g17915	uncharacterized protein LOC113811093	1.11208	_	_	_
g28920	serine/arginine repetitive matrix protein 2-like	1.11182	_	_	_
g20726	hypothetical protein C7M84_005087	1.11121	_	_	_
g25178	short-chain dehydrogenase/reductase family 16C member 6-like	1.11084	_	_	_
g3287	gamma-interferon-inducible lysosomal thiol reductase-like	1.11008	_	_	_
g26551	integrin beta-PS isoform X1	1.10826	_	_	_
g27219	uncharacterized protein LOC113803749 isoform X1	1.10759	_	_	_
g13995	UDP-glucuronosyltransferase 2B16-like	1.10608	_	_	_
g17957	lachesin isoform X1	1.1039	_	_	_
g16714	neuropeptide FF receptor 2	1.10302	_	_	_
g12832	probable cytochrome P450 49a1	1.10239	_	_	_
g30017	uncharacterized protein LOC113800802	1.10167	_	_	_
g13091	oplophorus-luciferin 2-monooxygenase non-catalytic subunit-like	1.09809	_	_	_
g21229	ectonucleotide pyrophosphatase/phosphodiesterase family member 6-like	1.09804	_	_	_
g4109	non-specific lipid-transfer protein	1.09781	_	_	_
g6070	DNA-directed RNA polymerases I, II, and III subunit RPABC3-like	1.09705	_	_	_
g21715	glutathione S-transferase Mu 3-like	1.09604	_	_	_
g17266	uncharacterized protein LOC113827910	1.09592	_	_	_
g2260	glutathione S-transferase-like	1.09382	_	_	_
g10609	headcase protein isoform X2	1.09226	_	_	_
g4230	sodium-dependent phosphate transporter 2	1.08614	_	_	_
g27131	sequestosome-1-like isoform X2	1.08242	_	_	_
g18758	failed axon connections homolog	1.08162	_	_	_
g22242	fibrinogen C domain-containing protein 1	1.07689	_	_	_
g29304	proton-coupled folate transporter-like	1.07661	_	_	_
g23370	lysosomal aspartic protease-like	1.0766	_	_	_
g22095	cytochrome P450 2B4-like	1.07092	_	_	_
g19008	soma ferritin-like	1.06753	_	_	_
g14128	ATP synthase subunit g, mitochondrial	1.06495	_	_	_
g25773	carboxypeptidase A2	1.06449	_	_	_
g13402	glutathione S-transferase 1-like	1.06368	_	_	_
g29772	sphingomyelin phosphodiesterase-like	1.0588	_	_	_
g25358	GNAT family N-acetyltransferase	1.05812	_	_	_
g28255	protein split ends-like	1.05801	_	_	_
g10621	sodium/calcium exchanger regulatory protein 1-like	1.05511	_	_	_
g15759	---NA---	1.05344	_	_	_
g1549	MD-2-related lipid-recognition protein-like	1.05226	_	_	_
g24557	transient receptor potential cation channel subfamily A member 1 homolog	1.05193	_	_	_
g17755	uncharacterized protein LOC113825108	1.05159	_	_	_
g21720	leucine-rich repeat-containing protein 58	1.05138	_	_	_
g2245	redox-regulatory protein FAM213A-like	1.04912	_	_	_
g13312	trans-1,2-dihydrobenzene-1,2-diol dehydrogenase-like isoform X1	1.04679	_	_	_
g16803	histone H1-delta-like	1.04496	_	_	_
g28961	ribosomal protein S6 kinase alpha-5-like	1.04247	_	_	_
g8311	macrophage mannose receptor 1-like	1.03903	_	_	_
g3317	vegetative cell wall protein gp1-like	1.03851	_	_	_
g18138	innexin shaking-B-like	1.03788	_	_	_
g27898	Rpn family recombination-promoting nuclease/putative transposase	1.03679	_	_	_
g6160	uncharacterized protein LOC113813103	1.03608	_	_	_
g4318	endochitinase	1.03353	_	_	_
g860	lipase 3-like	1.02865	_	_	_
g11954	apolipoprotein D	1.02742	_	_	_
g23911	probable serine/threonine-protein kinase yakA isoform X3	1.02571	_	_	_
g12817	serine/threonine-protein phosphatase 6 regulatory ankyrin repeat subunit C-like	1.0248	_	_	_
g8913	uncharacterized protein LOC113806966 isoform X2	1.02468	_	_	_
g23258	ninjurin-2-like isoform X6	1.02418	_	_	_
g13838	alpha-N-acetylgalactosaminidase	1.02229	_	_	_
g6037	uncharacterized protein LOC113825882 isoform X3	1.02164	_	_	_
g1553	cytochrome c oxidase subunit NDUFA4	1.02009	_	_	_
g23876	ETS-related transcription factor Elf-5	1.02001	_	_	_
g18627	kynurenine formamidase isoform X1	1.01953	_	_	_
g9030	nudC domain-containing protein 1	1.01951	_	_	_
g27061	E3 ubiquitin-protein ligase TTC3-like	1.01742	_	_	_
g27635	probable glutamate receptor	1.01742	_	_	_
g4112	chitin binding domain-containing protein	1.01634	_	_	_
g27080	hypothetical protein C7M84_022430	1.01426	_	_	_
g11623	fibrous sheath CABYR-binding protein-like isoform X2	1.0138	_	_	_
g5953	cytochrome P450 9e2-like isoform X3	1.01251	_	_	_
g22567	uncharacterized protein LOC113818361	1.01238	_	_	_
g5186	type II iodothyronine deiodinase	1.01158	_	_	_
g23064	activating transcription factor of chaperone-like	1.0112	_	_	_
g10888	glucose-6-phosphate exchanger SLC37A2-like	1.01067	_	_	_
g10912	protein PRRC2C isoform X1	1.01031	_	_	_
g5883	spermine oxidase-like	1.01005	_	_	_
g4652	glyceraldehyde-3-phosphate dehydrogenase 2-like	1.00806	_	_	_
g12600	interference hedgehog-like isoform X1	1.00756	_	_	_
g13555	uncharacterized protein LOC113819844	1.0074	_	_	_
g17807	uncharacterized protein LOC113813487	1.00704	_	_	_
g28742	major facilitator superfamily domain-containing protein 6	1.00524	_	_	_
g7496	uncharacterized protein LOC113818299 isoform X1	1.00207	_	_	_
g6120	golgin subfamily B member 1 isoform X1	1.00153	_	_	_
g8714	tripeptidyl-peptidase 2 isoform X2	-1.00121	_	_	_
g9029	flavin-containing monooxygenase FMO GS-OX-like 2 isoform X4	-1.00331	_	_	_
g1296	hypothetical protein, partial	-1.00643	_	_	_
g29263	protein unc-93 homolog A isoform X2	-1.00722	_	_	_
g4865	centrosomal protein of 164 kDa	-1.00737	_	_	_
g5873	pleckstrin homology domain-containing family A member 3-like	-1.01303	_	_	_
g16292	transient receptor potential channel pyrexia	-1.02077	_	_	_
g21893	uncharacterized protein LOC113827252	-1.03121	_	_	_
g9820	integrator complex subunit 13	-1.03653	_	_	_
g9629	S8 family serine peptidase	-1.04273	_	_	_
g6086	uncharacterized protein LOC113821081 isoform X2	-1.05282	_	_	_
g1314	phosphoserine phosphatase isoform X2	-1.05519	_	_	_
g6965	uncharacterized protein LOC113808532	-1.05549	_	_	_
g5740	ATP-binding cassette sub-family B member 8, mitochondrial-like	-1.06962	_	_	_
g18780	pachytene checkpoint protein 2 homolog	-1.074	_	_	_
g24783	zinc finger protein OZF-like	-1.08354	_	_	_
g27048	vacuolar protein sorting-associated protein 13B isoform X2	-1.08746	_	_	_
g30773	uncharacterized protein LOC113813394	-1.09827	_	_	_
g22172	G-protein coupled receptor Mth2-like isoform X1	-1.10013	_	_	_
g208	Fanconi anemia core complex-associated protein 24	-1.12225	_	_	_
g27475	elongation factor G, mitochondrial	-1.12727	_	_	_
g7537	26S proteasome non-ATPase regulatory subunit 10-like	-1.12784	_	_	_
g6653	zinc finger protein OZF-like	-1.14065	_	_	_
g7311	PREDICTED: uncharacterized protein KIAA1109-like	-1.14863	_	_	_
g13332	histone deacetylase 6 isoform X1	-1.14871	_	_	_
g3081	uncharacterized protein LOC113814641	-1.16089	_	_	_
g14885	sulfatase-modifying factor 1	-1.18225	_	_	_
g10620	enniatin synthetase-like	-1.2004	_	_	_
g11735	centromere-associated protein E-like	-1.20602	_	_	_
g10627	uncharacterized protein LOC113827127	-1.22	_	_	_
g8739	glutamate-gated chloride channel-like	-1.22825	_	_	_
g20757	transcription factor E2F8-like isoform X1	-1.23173	_	_	_
g13334	G-protein coupled receptor moody	-1.23194	_	_	_
g10372	facilitated trehalose transporter Tret1-like	-1.25746	_	_	_
g1835	XK-related protein 6-like isoform X1	-1.26156	_	_	_
g16861	uncharacterized protein LOC113813394	-1.26176	_	_	_
g1988	protein THEM6	-1.27004	_	_	_
g28654	esterase OVCA2-like	-1.34948	_	_	_
g18262	E3 ubiquitin-protein ligase XIAP	-1.35873	_	_	_
g19895	prostatic spermine-binding protein-like	-1.3672	_	_	_
g6755	nuclear pore membrane glycoprotein 210-like	-1.36806	_	_	_
g16862	uncharacterized protein LOC113813389	-1.39476	_	_	_
g8826	UDP-glucose 4-epimerase-like	-1.43166	_	_	_
g14426	betaine--homocysteine S-methyltransferase 1-like	-1.476	_	_	_
g26287	S-adenosylmethionine synthase isoform X1	-1.48071	_	_	_
g13807	serine/threonine-protein phosphatase 6 regulatory ankyrin repeat subunit C-like	-1.4828	_	_	_
g6629	non-structural protein 1	-1.48479	_	_	_
g10371	facilitated trehalose transporter Tret1-like	-1.49402	_	_	_
g23656	keratin-associated protein 16-1-like	-1.50128	_	_	_
g14183	myotubularin-related protein 5	-1.50844	_	_	_
g767	uncharacterized protein LOC113823002	-1.5345	_	_	_
g28413	uncharacterized protein LOC113821017	-1.58567	_	_	_
g12019	cholinesterase 2-like isoform X1	-1.58652	_	_	_
g27043	centrin-2	-1.60357	_	_	_
g25413	excitatory amino acid transporter 1-like	-1.63331	_	_	_
g14529	mitochondrial ornithine transporter 1-like isoform X2	-1.65547	_	_	_
g28996	uncharacterized protein LOC113823767	-1.69881	_	_	_
g1517	RNA-directed DNA polymerase from mobile element jockey-like	-1.7654	_	_	_
g9253	venom protease-like	-1.80522	_	_	_
g19332	uncharacterized protein LOC113803661	-1.86788	_	_	_
g16033	uncharacterized protein LOC113808270	-1.96374	_	_	_
g3752	knob-associated histidine-rich protein-like	-1.98676	_	_	_
g16827	suppressor of cytokine signaling 2-like	-2.0249	_	_	_
g19761	uncharacterized protein LOC113824871	-2.02821	_	_	_
g21581	prestin-like isoform X2	-2.04172	_	_	_
g21880	uncharacterized protein LOC113800584	-2.09575	_	_	_
g2806	oplophorus-luciferin 2-monooxygenase non-catalytic subunit-like	-2.73182	_	_	_
g4113	chitin binding domain-containing protein	-2.96178	_	_	_
g21608	low-density lipoprotein receptor-related protein 2-like	-3.0563	_	_	_
g2903	uncharacterized protein LOC113823073 isoform X1	-3.60221	_	_	_
g10327	zinc metalloproteinase nas-13-like	-3.84961	_	_	_
