## Supporting Information Table S5 for "A chromosome-level assembly of the black tiger shrimp (*Penaeus monodon*) genome facilitates the identification of novel growth-associated genes"

### Sheet: KEGG-DEGs
Supporting Information Table S5. Differentially expressed genes mapped on KEGG pathways. The blue highlighted are newly identified genes in P. monodon based on homology search.
Network	Categories	Pathways	Number of mapped KO	KO	geneID
Metabolism	Global and overview maps	01100 Metabolic pathways	42	K00008	g6373
				K00016	g16718
				K00106	g20690
				K00134	g4652
				K00507	g10495
				K00544	g14426
				K00548	g8424
				K00699	g15061
				K00771	g24001
				K00789	g26287
				K00799	g13402, g21715
				K01079	g1314
				K01176	g23600
				K01183	g4318
				K01204	g13838
				K01432	g18627
				K01476	g26284
				K01480	g8994
				K01487	g6494
				K01623	g24263
				K01697	g21407
				K01784	g8826
				K01832	g23315
				K01897	g2350
				K01904	g9494
				K02140	g14128
				K04097	g2260
				K07418	g18593, g23970, g23971
				K07424	g5030
				K08764	g4109
				K10249	g20854
				K11153	g5881
				K11987	g12525
				K12259	g5883
				K12350	g29772
				K12373	g3131
				K13370	g16003, g16004
				K13485	g9427
				K13506	g20992, g20993
				K21032	g24797
				K23234	g15992
				K23727	g13351
		01110 Biosynthesis of secondary metabolites	15	K00016	g16718
				K00106	g20690
				K00134	g4652
				K00544	g14426
				K00548	g8424
				K00699	g15061
				K00789	g26287
				K01079	g1314
				K01176	g23600
				K01476	g26284
				K01623	g24263
				K01697	g21407
				K01904	g9494
				K10249	g20854
				K13506	g20992, g20993
		01120 Microbial metabolism in diverse environments	5	K00016	g16718
				K00106	g20690
				K00134	g4652
				K01079	g1314
				K01623	g24263
		01200 Carbon metabolism	3	K00134	g4652
				K01079	g1314
				K01623	g24263
		01212 Fatty acid metabolism	5	K00507	g10495
				K01897	g2350
				K08764	g4109
				K10249	g20854
				K13370	g16003, g16004
		01230 Biosynthesis of amino acids	7	K00134	g4652
				K00548	g8424
				K00789	g26287
				K01079	g1314
				K01476	g26284
				K01623	g24263
				K01697	g21407
	Carbohydrate metabolism	00010 Glycolysis / Gluconeogenesis	3	K00016	g16718
				K00134	g4652
				K01623	g24263
		00030 Pentose phosphate pathway	1	K01623	g24263
		00040 Pentose and glucuronate interconversions	2	K00008	g6373
				K00699	g15061
		00051 Fructose and mannose metabolism	2	K00008	g6373
				K01623	g24263
		00052 Galactose metabolism	1	K01784	g8826
		00053 Ascorbate and aldarate metabolism	1	K00699	g15061
		00500 Starch and sucrose metabolism	1	K01176	g23600
		00520 Amino sugar and nucleotide sugar metabolism	3	K01183	g4318
				K01784	g8826
				K12373	g3131
		00620 Pyruvate metabolism	1	K00016	g16718
		00630 Glyoxylate and dicarboxylate metabolism	1	K01432	g18627
		00640 Propanoate metabolism	1	K00016	g16718
	Energy metabolism	00190 Oxidative phosphorylation	1	K02140	g14128
		00710 Carbon fixation in photosynthetic organisms	2	K00134	g4652
				K01623	g24263
		00680 Methane metabolism	2	K01079	g1314
				K01623	g24263
	Lipid metabolism	00061 Fatty acid biosynthesis	2	K01897	g2350
				K13370	g16003, g16004
		00062 Fatty acid elongation	1	K10249	g20854
		00071 Fatty acid degradation	1	K01897	g2350
		00100 Steroid biosynthesis	1	K01052	g860
		00120 Primary bile acid biosynthesis	1	K08764	g4109
		00140 Steroid hormone biosynthesis	3	K00699	g15061
				K07424	g5030
				K13370	g16003, g16004
		00561 Glycerolipid metabolism	1	K13506	g20992, g20993
		00564 Glycerophospholipid metabolism	1	K13506	g20992, g20993
		00565 Ether lipid metabolism	1	K08743	g21229
		00600 Sphingolipid metabolism	2	K12350	g29772
				K23727	g13351
		00590 Arachidonic acid metabolism	4	K01832	g23315
				K04097	g2260
				K07418	g18593, g23970, g23971
				K11987	g12525
		00591 Linoleic acid metabolism	2	K07418	g18593, g23970, g23971
				K07424	g5030
		01040 Biosynthesis of unsaturated fatty acids	3	K00507	g10495
				K08764	g4109
				K10249	g20854
	Nucleotide metabolism	00230 Purine metabolism	3	K00106	g20690
				K01487	g6494
				K13485	g9427
		00260 Glycine, serine and threonine metabolism	3	K00544	g14426
				K01079	g1314
				K01697	g21407
		00270 Cysteine and methionine metabolism	5	K00016	g16718
				K00544	g14426
				K00548	g8424
				K00789	g26287
				K01697	g21407
		00220 Arginine biosynthesis	1	K01476	g26284
		00330 Arginine and proline metabolism	3	K01476	g26284
				K01480	g8994
				K12259	g5883
		00380 Tryptophan metabolism	2	K01432	g18627
				K23234	g15992
	Metabolism of other amino acids	00410 beta-Alanine metabolism	1	K12259	g5883
		00450 Selenocompound metabolism	1	K00548	g8424
		00480 Glutathione metabolism	2	K00799	g13402, g21715
				K04097	g2260
	Glycan biosynthesis and metabolism	00513 Various types of N-glycan biosynthesis	1	K12373	g3131
		00515 Mannose type O-glycan biosynthesis	1	K21032	g24797
		00532 Glycosaminoglycan biosynthesis - chondroitin sulfate / dermatan sulfate	1	K00771	g24001
		00534 Glycosaminoglycan biosynthesis - heparan sulfate / heparin	1	K00771	g24001
		00531 Glycosaminoglycan degradation	1	K12373	g3131
		00603 Glycosphingolipid biosynthesis - globo and isoglobo series	2	K01204	g13838
				K12373	g3131
		00604 Glycosphingolipid biosynthesis - ganglio series	1	K12373	g3131
		00511 Other glycan degradation	2	K01191	g22271
				K12373	g3131
	Metabolism of cofactors and vitamins	00670 One carbon pool by folate	1	K00548	g8424
		00830 Retinol metabolism	4	K00699	g15061
				K07424	g5030
				K11153	g5881
				K15734	g25178
		00860 Porphyrin and chlorophyll metabolism	1	K00699	g15061
		00130 Ubiquinone and other terpenoid-quinone biosynthesis	1	K01904	g9494
	Biosynthesis of other secondary metabolites	00940 Phenylpropanoid biosynthesis	1	K01904	g9494
		00232 Caffeine metabolism	1	K00106	g20690
	Xenobiotics biodegradation and metabolism	00980 Metabolism of xenobiotics by cytochrome P450	3	K00699	g15061
				K00799	g13402, g21715
				K04097	g2260
		00982 Drug metabolism - cytochrome P450	3	K00699	g15061
				K00799	g13402, g21715
				K04097	g2260
		00983 Drug metabolism - other enzymes	3	K00106	g20690
				K00699	g15061
				K00799	g13402, g21715
Genetic Information Processing	Transcription	03020 RNA polymerase	1	K03016	g6070
		03040 Spliceosome	1	K03283	g4911, g14235
	Translation	03013 RNA transport	1	K14314	g6755
	Folding, sorting and degradation	04141 Protein processing in endoplasmic reticulum	3	K03283	g4911, g14235
				K08653	g4218
				K14026	g125
		04120 Ubiquitin mediated proteolysis	2	K03875	g18410
				K07868	g20783
		03018 RNA degradation	1	K12572	g20684
	Replication and repair	03420 Nucleotide excision repair	1	K10840	g27043
		03460 Fanconi anemia pathway	1	K10898	g208
Environmental Information Processing	Membrane transport	02010 ABC transporters	2	K05655	g5740
				K05665	g15942
	Signal transduction	04014 Ras signaling pathway	1	K05087	g4384
		04015 Rap1 signaling pathway	2	K05087	g4384
				K05719	g26551
		04010 MAPK signaling pathway	4	K03283	g4911, g14235
				K04445	g28961
				K04448	g17099
				K05087	g4384
		04013 MAPK signaling pathway - fly	1	K04448	g17099
		04012 ErbB signaling pathway	1	K04448	g17099
		04310 Wnt signaling pathway	1	K04448	g17099
		04341 Hedgehog signaling pathway - fly	1	K20245	g12600
		04350 TGF-beta signaling pathway	1	K04677	g343
		04370 VEGF signaling pathway	1	K11987	g12525
		04064 NF-kappa B signaling pathway	1	K11987	g12525
		04668 TNF signaling pathway	4	K04397	g27265
				K04445	g28961
				K04448	g17099
				K11987	g12525
		04066 HIF-1 signaling pathway	4	K00016	g16718
				K00134	g4652
				K01623	g24263
				K05087	g4384
		04068 FoxO signaling pathway	2	K03875	g18410
				K05087	g4384
		04071 Sphingolipid signaling pathway	4	K01379	g17956, g23370
				K05665	g15942
				K12350	g29772
				K23727	g13351
		04024 cAMP signaling pathway	1	K04448	g17099
		04151 PI3K-Akt signaling pathway	4	K05087	g4384
				K06071	g26426
				K06483	g19648
				K05719	g26551
		04152 AMPK signaling pathway	2	K00507	g10495
				K05087	g4384
		04150 mTOR signaling pathway	2	K03875	g18410
				K05087	g4384
	Signaling molecules and interaction	04512 ECM-receptor interaction	1	K05719	g26551
		04514 Cell adhesion molecules	1	K05719	g26551
Cellular Processes	Transport and catabolism	04144 Endocytosis	3	K03283	g4911, g14235
				K05087	g4384
				K12474	g15102
		04145 Phagosome	3	K05719	g26551
				K07374	g11765
				K13885	g20519
		04142 Lysosome	11	K01052	g860
				K01204	g13838
				K01363	g23612
				K01369	g13527
				K01379	g17956, g23370
				K12301	g9607
				K12350	g29772
				K12373	g3131
				K12385	g25144
				K13443	g1549
				K13444	g14885
		04146 Peroxisome	3	K00106	g20690
				K01897	g2350
				K08764	g4109
		04140 Autophagy - animal	4	K01363	g23612
				K01379	g17956, g23370
				K05087	g4384
				K14381	g27131
		04137 Mitophagy - animal	2	K04448	g17099
				K14381	g27131
	Cell growth and death	04110 Cell cycle	2	K03875	g18410
				K06632	g7804
		04114 Oocyte meiosis	1	K05087	g4384
		04210 Apoptosis	5	K01363	g23612
				K01379	g17956, g23370
				K04397	g27265
				K04448	g17099
				K07374	g11765
		04214 Apoptosis - fly	2	K04397	g27265
				K04448	g17099
		04215 Apoptosis - multiple species	1	K04397	g27265
		04216 Ferroptosis	2	K00522	g22947
				K01897	g2350
		04217 Necroptosis	3	K00522	g22947
				K12350	g29772
				K14381	g27131
		04218 Cellular senescence	1	K14381	g27131
	Cellular community - eukaryotes	04510 Focal adhesion	3	K04448	g17099
				K05087	g4384
				K05719	g26551
		04520 Adherens junction	1	K05087	g4384
		04530 Tight junction	3	K04448	g17099
				K05719	g26551
				K07374	g11765
		04540 Gap junction	1	K07374	g11765
		04550 Signaling pathways regulating pluripotency of stem cells	1	K05087	g4384
	Cellular community - prokaryotes	02024 Quorum sensing	1	K01897	g2350
	Cell motility	04810 Regulation of actin cytoskeleton	1	K05719	g26551
Organismal Systems	Immune system	04611 Platelet activation	2	K01832	g23315
				K05719	g26551
		04620 Toll-like receptor signaling pathway	1	K04448	g17099
		04624 Toll and Imd signaling pathway	1	K04448	g17099
		04621 NOD-like receptor signaling pathway	3	K01363	g23612
				K04448	g17099
				K23691	g26426
		04623 Cytosolic DNA-sensing pathway	1	K03016	g6070
		04625 C-type lectin receptor signaling pathway	2	K04448	g17099
				K11987	g12525
		04612 Antigen processing and presentation	4	K01363	g23612
				K01369	g13527
				K03283	g4911, g14235
				K08059	g3287
		04660 T cell receptor signaling pathway	1	K04448	g17099
		04658 Th1 and Th2 cell differentiation	1	K04448	g17099
		04659 Th17 cell differentiation	1	K04448	g17099
		04657 IL-17 signaling pathway	2	K04448	g17099
				K11987	g12525
		04662 B cell receptor signaling pathway	1	K04448	g17099
		04670 Leukocyte transendothelial migration	1	K05719	g26551
	Endocrine system	04922 Glucagon signaling pathway	1	K00016	g16718
		04923 Regulation of lipolysis in adipocytes	1	K11987	g12525
		04920 Adipocytokine signaling pathway	1	K01897	g2350
		03320 PPAR signaling pathway	3	K00507	g10495
				K01897	g2350
				K08764	g4109
		04912 GnRH signaling pathway	1	K04448	g17099
		04913 Ovarian steroidogenesis	4	K05087	g4384
				K07418	g18593, g23970, g23971
				K11987	g12525
				K13885	g20519
		04915 Estrogen signaling pathway	3	K01379	g17956, g23370
				K03283	g4911, g14235
				K04448	g17099
		04914 Progesterone-mediated oocyte maturation	1	K05087	g4384
		04921 Oxytocin signaling pathway	2	K04448	g17099
				K11987	g12525
		04926 Relaxin signaling pathway	1	K04448	g17099
		04918 Thyroid hormone synthesis	1	K17231	g20485
		04924 Renin secretion	3	K01363	g23612
				K05027	g27461
				K05030	g27460
		04925 Aldosterone synthesis and secretion	1	K13885	g20519
		04927 Cortisol synthesis and secretion	1	K13885	g20519
	Circulatory system	04260 Cardiac muscle contraction	1	K12041	g8553
		04261 Adrenergic signaling in cardiomyocytes	1	K04445	g28961
	Digestive system	04972 Pancreatic secretion	4	K01176	g23600
				K01298	g25773
				K05027	g27461
				K05030	g27460
		04976 Bile secretion	1	K13885	g20519
		04973 Carbohydrate digestion and absorption	1	K01176	g23600
		04974 Protein digestion and absorption	1	K01298	g25773
		04975 Fat digestion and absorption	1	K13885	g20519
		04979 Cholesterol metabolism	5	K01052	g860
				K12385	g25144
				K12474	g15102
				K13443	g1549
				K13885	g20519
		04977 Vitamin digestion and absorption	2	K05665	g15942
				K13885	g20519
		04978 Mineral absorption	1	K00522	g22947
	Nervous system	04726 Serotonergic synapse	2	K07418	g18593, g23970, g23971
				K11987	g12525
		04730 Long-term depression	1	K05087	g4384
		04723 Retrograde endocannabinoid signaling	1	K11987	g12525
		04722 Neurotrophin signaling pathway	2	K04445	g28961
				K04448	g17099
		04750 Inflammatory mediator regulation of TRP channels	1	K07418	g18593, g23970, g23971
	Development and regeneration	04360 Axon guidance	1	K05719	g26551
		04380 Osteoclast differentiation	2	K04448	g17099
				K14381	g27131
	Aging	04211 Longevity regulating pathway	1	K05087	g4384
		04212 Longevity regulating pathway - worm	2	K00507	g10495
				K00799	g13402, g21715
		04213 Longevity regulating pathway - multiple species	2	K03283	g4911, g14235
				K05087	g4384
	Environmental adaptation	04710 Circadian rhythm	1	K02295	g18207
		04713 Circadian entrainment	1	K04445	g28961
		04714 Thermogenesis	2	K01897	g2350
				K02140	g14128
